# Macrophage differentiation is marked by increased abundance of the mRNA 3’ end processing machinery, altered poly(A) site usage, and sensitivity to the level of CstF64

**DOI:** 10.1101/2022.08.07.503082

**Authors:** Srimoyee Mukherjee, Joel H. Graber, Claire L. Moore

## Abstract

Regulation of mRNA polyadenylation is important for response to external signals and differentiation in several cell types, and results in mRNA isoforms that vary in the amount of coding sequence or 3’ UTR regulatory elements. However, its role in differentiation of monocytes to macrophages has not been investigated. Macrophages are key effectors of the innate immune system that help control infection and promote tissue-repair. However, overactivity of macrophages contributes to pathogenesis of many diseases. In this study, we show that macrophage differentiation is characterized by shortening and lengthening of mRNAs in relevant cellular pathways. The cleavage/polyadenylation (C/P) proteins increase during differentiation, suggesting a possible mechanism for the observed changes in poly(A) site usage. This was surprising since higher C/P protein levels correlate with higher proliferation rates in other systems, but monocytes stop dividing after induction of differentiation. Depletion of CstF64, a C/P protein and known regulator of polyadenylation efficiency, delayed macrophage marker expression, cell cycle exit, attachment, and acquisition of structural complexity, and impeded shortening of mRNAs with functions relevant to macrophage biology. Conversely, CstF64 overexpression increased use of promoter-proximal poly(A) sites and caused the appearance of differentiated phenotypes in the absence of induction. Our findings indicate that regulation of polyadenylation plays an important role in macrophage differentiation.
