## Supplementary figures and tables for "Macrophage differentiation is marked by increased abundance of the mRNA 3’ end processing machinery, altered poly(A) site usage, and sensitivity to the level of CstF64": Table 1.XLSX

### Sheet: Report U937 6h PMA Clickseq
#	Sample	Material/Host	Library Type	Comments	Raw reads	Mapped Reads >40nts, >10 A’s	Mapping Rate (hg19)
1	U0-1	RNA from human U937 cells	PAC-Seq	1x150 NxM(130M)	22’656’092	15’598’639	0.9083
2	U0-3	RNA from human U937 cells	PAC-Seq	1x150 NxM(130M)	24’196’343	17’312’619	0.8967
3	U6-1	RNA from human U937 cells	PAC-Seq	1x150 NxM(130M)	20’244’241	13’839’383	0.8985
4	U6-2	RNA from human U937 cells	PAC-Seq	1x150 NxM(130M)	30’693’792	21’417’598	0.8901

### Sheet: Report U937 24h PMA Clickseq
#	Sample	Material/Host	Library Type	Comments	Raw reads	Mapped Reads >40nts, >10 A’s	Mapping Rate (hg19)
1	U0-1	RNA from human U937 cells	PAC-Seq	1x150 NxM(130M)	22’656’092	15’598’639	0.9083
2	U0-2	RNA from human U937 cells	PAC-Seq	1x150 NxM(130M)	32574295	30069689	0.905
3	U0-3	RNA from human U937 cells	PAC-Seq	1x150 NxM(130M)	24’196’343	17’312’619	0.8967
4	U0-4	RNA from human U937 cells	PAC-Seq	1x150 NxM(130M)	25532459	22465118	0.898
5	U24-1	RNA from human U937 cells	PAC-Seq	1x150 NxM(130M)	30175532	20912848	0.893
6	U24-2	RNA from human U937 cells	PAC-Seq	1x150 NxM(130M)	25346509	24721165	0.844
7	U24-3	RNA from human U937 cells	PAC-Seq	1x150 NxM(130M)	43008606	31439151	0.89
8	U24-4	RNA from human U937 cells	PAC-Seq	1x150 NxM(130M)	38587392	32641275	0.828
